# Comparative biofilm assays using *Enterococcus faecalis* OG1RF identify new determinants of biofilm formation

**DOI:** 10.1101/2021.02.24.432758

**Authors:** Julia L. E. Willett, Jennifer L. Dale, Lucy M. Kwiatkowski, Jennifer L. Powers, Michelle L. Korir, Rhea Kohli, Aaron M. T. Barnes, Gary M. Dunny

## Abstract

*Enterococcus faecalis* is a common commensal organism and a prolific nosocomial pathogen that causes biofilm-associated infections. Numerous *E. faecalis* OG1RF genes required for biofilm formation have been identified, but few studies have compared genetic determinants of biofilm formation and biofilm morphology across multiple conditions. Here, we cultured transposon (Tn) libraries in CDC biofilm reactors in two different media and used Tn sequencing (TnSeq) to identify core and accessory biofilm determinants, including many genes that are poorly characterized or annotated as hypothetical. Multiple secondary assays (96-well plates, submerged Aclar, and MultiRep biofilm reactors) were used to validate phenotypes of new biofilm determinants. We quantified biofilm cells and used fluorescence microscopy to visualize biofilms formed by 6 Tn mutants identified using TnSeq and found that disrupting these genes (OG1RF_10350, *prsA*, *tig*, OG1RF_10576, OG1RF_11288, and OG1RF_11456) leads to significant time- and medium-dependent changes in biofilm architecture. Structural predictions revealed potential roles in cell wall homeostasis for OG1RF_10350 and OG1RF_11288 and signaling for OG1RF_11456. Additionally, we identified growth medium-specific hallmarks of OG1RF biofilm morphology. This study demonstrates how *E. faecalis* biofilm architecture is modulated by growth medium and experimental conditions, and identifies multiple new genetic determinants of biofilm formation.

**Importance:** *E. faecalis* is an opportunistic pathogen and a leading cause of hospital-acquired infections, in part due to its ability to form biofilms. A complete understanding of the genes required for *E. faecalis* biofilm formation as well as specific features of biofilm morphology related to nutrient availability and growth conditions is crucial for understanding how *E. faecalis* biofilm-associated infections develop and resist treatment in patients. We employed a comprehensive approach to analysis of biofilm determinants by combining TnSeq primary screens with secondary phenotypic validation using diverse biofilm assays. This enabled identification of numerous core (important under many conditions) and accessory (important under specific conditions) biofilm determinants in *E. faecalis* OG1RF. We found multiple genes whose disruption results in drastic changes to OG1RF biofilm morphology. These results expand our understanding of the genetic requirements for biofilm formation in *E. faecalis* that affect the time course of biofilm development as well as the response to specific nutritional conditions.
