## Supplementary material for "Comparative biofilm assays using *Enterococcus faecalis* OG1RF identify new determinants of biofilm formation": Table S2

### Sheet: Sheet1
Position	locus_tag	old_locus_tag	minPos	maxPos	Orient	gene_id	NCBI_desc	protein_id	pfam_id	biofilm_vs_plank_MC_TSB-D	biofilm_vs_plank_pValue_TSB-D	FC(biofilm/plank)_TSB-D	log2FC(biofilm/plank)_TSB-D	biofilm_vs_plank_MC_MM9YEG	biofilm_vs_plank_pValue_MM9YEG	FC(biofilm/plank)_MM9YEG	log2FC(biofilm/plank)_MM9YEG
22683	Intergenic_17_22497_22698	Intergenic_17_22497_22698	22497	22698	.	Intergenic_17_22497_22698	Intergenic_17_22497_22698	NA	NA	1.11955	2.58e-05	1.05588	0.0784409	1.11955	1.75e-156	2.49578	1.31949
28841	Intergenic_25_28743_28890	Intergenic_25_28743_28890	28743	28890	.	Intergenic_25_28743_28890	Intergenic_25_28743_28890	NA	NA					1.11955	0.00926689	1.62837	0.703429
34564	OG1RF_RS00150	OG1RF_10029	32360	34951	+	NA	hypothetical_protein	AEA92716.1	PF03706,PF04329,PF04331	1.11955	0.000390525	1.05673	0.0796107	1.11955	0.0177609	1.37286	0.457186
39935	OG1RF_RS00170	OG1RF_10033	39436	39945	-	NA	hypothetical_protein	AEA92720.1	PF08020					1.11955	0.0134959	1.46116	0.547116
52856	OG1RF_RS00240	OG1RF_10047	52555	53085	+	NA	protein_of_hypothetical_function_DUF901	AEA92734.1	PF05991	1.11955	1.38e-16	0.951286	-0.0720492
70433	OG1RF_RS00315	OG1RF_10062	70015	70452	-	NA	hypothetical_protein	AEA92749.1	NA					1.11955	0.00874516	1.32117	0.401817
103195	OG1RF_RS00455	OG1RF_10091	102985	103665	-	NA	hypothetical_protein	AEA92778.1	PF08348	1.11955	0.000116686	1.08081	0.112109
145560	Intergenic_132_145302_145606	Intergenic_132_145302_145606	145302	145606	.	Intergenic_132_145302_145606	Intergenic_132_145302_145606	NA	NA					1.11955	7.38e-06	1.42531	0.511272
189550	Intergenic_191_189448_189948	Intergenic_191_189448_189948	189448	189948	.	Intergenic_191_189448_189948	Intergenic_191_189448_189948	NA	NA	1.11955	9.55e-07	0.97333	-0.0389994
277349	OG1RF_RS01485	OG1RF_10269	277176	277988	-	NA	hypothetical_protein	AEA92956.1	NA	1.11955	3.19e-09	0.978404	-0.0314982
299279	OG1RF_RS01575	OG1RF_10285	298948	299634	+	NA	hypothetical_protein	AEA92972.1	PF06149	1.11955	3.58e-07	1.04303	0.0607843
319688	OG1RF_RS01675	OG1RF_10305	319212	320333	+	NA	hypothetical_protein	AEA92992.1	NA	1.11955	0.00231256	0.952405	-0.070353
427660	Intergenic_442_427522_427662	Intergenic_442_427522_427662	427522	427662	.	Intergenic_442_427522_427662	Intergenic_442_427522_427662	NA	NA	1.11955	1.65e-23	0.250246	-1.99858
450277	OG1RF_RS02320	OG1RF_10435	449977	450510	+	NA	hypothetical_protein	AEA93122.1	PF04167	1.11955	5.08e-07	0	#NUM!
530163	OG1RF_RS02675	OG1RF_10506	529968	530486	+	NA	hypothetical_protein	AEA93193.1	NA	1.11955	2.96e-08	0.342957	-1.5439	1.11955	0.0359868	0.63547	-0.654103
558335	Intergenic_563_558084_558372	Intergenic_563_558084_558372	558084	558372	.	Intergenic_563_558084_558372	Intergenic_563_558084_558372	NA	NA	1.11955	0.0119672	0.161347	-2.63176
592502	OG1RF_RS02960	OG1RF_10564	592355	593050	+	NA	hypothetical_protein	AEA93251.1	NA	1.11955	1.42e-06	0.963777	-0.0532286
608499	Intergenic_611_608488_608805	Intergenic_611_608488_608805	608488	608805	.	Intergenic_611_608488_608805	Intergenic_611_608488_608805	NA	NA	1.11955	0.0100102	0.832348	-0.264741
626534	Intergenic_628_626511_626675	Intergenic_628_626511_626675	626511	626675	.	Intergenic_628_626511_626675	Intergenic_628_626511_626675	NA	NA	1.11955	1.75e-06	1.0763	0.10608
741838	OG1RF_RS03710	OG1RF_10717	741653	742102	+	argR3	arginine_repressor	AEA93404.1	PF01316,PF02863	1.11955	3.63e-39	0	#NUM!
758083	OG1RF_RS03790	OG1RF_10732	758063	758728	+	NA	hypothetical_protein	AEA93419.1	PF04472	1.11955	2.41e-10	0.158247	-2.65975	1.11955	0	0.36716	-1.44552
789240	Intergenic_794_789193_789368	Intergenic_794_789193_789368	789193	789368	.	Intergenic_794_789193_789368	Intergenic_794_789193_789368	NA	NA	1.11955	6.05e-12	0.993607	-0.00925291
855602	Intergenic_861_855373_855607	Intergenic_861_855373_855607	855373	855607	.	Intergenic_861_855373_855607	Intergenic_861_855373_855607	NA	NA	1.11955	5.43e-17	1.02028	0.028971	1.11955	1.21e-09	0.834341	-0.261292
890189	Intergenic_898_890108_890305	Intergenic_898_890108_890305	890108	890305	.	Intergenic_898_890108_890305	Intergenic_898_890108_890305	NA	NA	1.11955	0.00298647	1.92308	0.943416
906315	Intergenic_918_906065_906391	Intergenic_918_906065_906391	906065	906391	.	Intergenic_918_906065_906391	Intergenic_918_906065_906391	NA	NA	1.11955	2.49e-06	0	#NUM!
987917	Intergenic_997_987903_988075	Intergenic_997_987903_988075	987903	988075	.	Intergenic_997_987903_988075	Intergenic_997_987903_988075	NA	NA					1.11955	1.17e-10	3.56446	1.83368
1008744	OG1RF_RS05040	OG1RF_10967	1007892	1009202	+	NA	hypothetical_protein	AEA93654.1	PF07435	1.11955	6.82e-06	0.672005	-0.573455
1008762	OG1RF_RS05040	OG1RF_10967	1007892	1009202	+	NA	hypothetical_protein	AEA93654.1	PF07435	1.11955	1.15e-16	0.525549	-0.928102
1009844	OG1RF_RS05045	OG1RF_10968	1009202	1010056	+	NA	hypothetical_protein	AEA93655.1	NA	1.11955	2.34e-37	0.358958	-1.47811
1066216	Intergenic_1072_1065907_1066339	Intergenic_1072_1065907_1066339	1065907	1066339	.	Intergenic_1072_1065907_1066339	Intergenic_1072_1065907_1066339	NA	NA					1.11955	5.45e-05	6.12173	2.61394
1102068	OG1RF_RS05505	OG1RF_11061	1102061	1103830	+	NA	hypothetical_protein	AEA93748.1	NA	1.11955	0.00903147	1.11417	0.155964
1123484	NA	OG1RF_11081	1123390	1123557	+	NA	hypothetical_protein	AEA93768.1	NA	1.11955	0.00438105	1.06838	0.0954254	1.11955	1.15e-14	0.699066	-0.516498
1150192	OG1RF_RS05730	OG1RF_11104	1149986	1151158	+	NA	hypothetical_protein	AEA93791.1	NA					1.11955	8.3e-08	0.753958	-0.407444
1150322	OG1RF_RS05730	OG1RF_11104	1149986	1151158	+	NA	hypothetical_protein	AEA93791.1	NA					1.11955	0.0245465	0.681783	-0.552616
1166297	OG1RF_RS05810	OG1RF_11120	1166253	1166897	+	NA	hypothetical_protein	AEA93807.1	NA					1.11955	1.73e-05	0.726712	-0.460544
1211844	Intergenic_1213_1211763_1211966	Intergenic_1213_1211763_1211966	1211763	1211966	.	Intergenic_1213_1211763_1211966	Intergenic_1213_1211763_1211966	NA	NA					1.11955	1.12e-06	0.51822	-0.948363
1244494	OG1RF_RS06170	OG1RF_11190	1244447	1244890	+	NA	hypothetical_protein	AEA93877.1	NA	1.11955	1.43e-07	1.38707	0.472036
1272332	Intergenic_1271_1272236_1272373	Intergenic_1271_1272236_1272373	1272236	1272373	.	Intergenic_1271_1272236_1272373	Intergenic_1271_1272236_1272373	NA	NA					1.11955	0.00179411	0.488507	-1.03355
1290343	Intergenic_1286_1290123_1290362	Intergenic_1286_1290123_1290362	1290123	1290362	.	Intergenic_1286_1290123_1290362	Intergenic_1286_1290123_1290362	NA	NA					1.11955	6.72e-05	0.558961	-0.839181
1303990	OG1RF_RS06435	OG1RF_11243	1302052	1304127	+	NA	hypothetical_protein	AEA93930.1	NA					1.11955	1.21e-08	0.673021	-0.571277
1324822	Intergenic_1321_1324757_1324869	Intergenic_1321_1324757_1324869	1324757	1324869	.	Intergenic_1321_1324757_1324869	Intergenic_1321_1324757_1324869	NA	NA	1.11955	0.000566305	1.43228	0.518318
1329451	OG1RF_RS06575	OG1RF_11271	1329445	1330701	+	NA	tetratricopeptide_repeat_family_protein	AEA93958.1	PF07719,PF00515	1.11955	1.07e-104	1.01685	0.0241126
1441349	OG1RF_RS07100	OG1RF_11376	1441225	1442259	+	NA	hypothetical_protein	AEA94063.1	PF02698					1.11955	1.24e-17	0.53469	-0.903226
1458420	Intergenic_1452_1458346_1458467	Intergenic_1452_1458346_1458467	1458346	1458467	.	Intergenic_1452_1458346_1458467	Intergenic_1452_1458346_1458467	NA	NA	1.11955	3.58e-24	0.534511	-0.903708
1507943	OG1RF_RS07455	OG1RF_11447	1507504	1508166	-	NA	hypothetical_protein	AEA94134.1	NA					1.11955	2.01e-14	0.696102	-0.522629
1577332	OG1RF_RS07795	OG1RF_11518	1577157	1577888	-	NA	GntR_family_transcriptional_regulator	AEA94205.1	PF00392,PF07702					1.11955	0.000298576	0.663408	-0.592031
1687313	OG1RF_RS08310	OG1RF_11619	1687265	1688902	-	NA	hypothetical_protein	AEA94306.1	NA					1.11955	0.00452162	0.678408	-0.559776
1689444	Intergenic_1675_1689057_1689466	Intergenic_1675_1689057_1689466	1689057	1689466	.	Intergenic_1675_1689057_1689466	Intergenic_1675_1689057_1689466	NA	NA	1.11955	3.78e-20	0.968696	-0.045884	1.11955	1.46e-15	0.765569	-0.385397
1786581	NA	OG1RF_11708	1786477	1786602	-	NA	hypothetical_protein	AEA94395.1	NA	1.11955	7.86e-27	1.02079	0.0296796
1898896	OG1RF_RS09225	OG1RF_11802	1898883	1899407	-	NA	hypothetical_protein	AEA94489.1	NA	1.11955	9.57e-06	1.26957	0.344341
2033542	OG1RF_RS09850	OG1RF_11925	2033183	2034514	-	NA	hypothetical_protein	AEA94612.1	NA	1.11955	0.000375531	1.01618	0.0231557
2061165	OG1RF_RS09985	OG1RF_11952	2061049	2062056	-	NA	hypothetical_protein	AEA94639.1	PF02625	1.11955	1.7e-10	1.04042	0.057164
2134314	OG1RF_RS10335	OG1RF_12020	2134134	2135900	+	NA	hypothetical_protein	AEA94707.1	NA	1.11955	5.92e-60	1.02414	0.034407
2134374	OG1RF_RS10335	OG1RF_12020	2134134	2135900	+	NA	hypothetical_protein	AEA94707.1	NA	1.11955	1.11e-17	1.3495	0.432429
2134503	OG1RF_RS10335	OG1RF_12020	2134134	2135900	+	NA	hypothetical_protein	AEA94707.1	NA	1.11955	3.13e-26	1.02586	0.0368286
2135122	OG1RF_RS10335	OG1RF_12020	2134134	2135900	+	NA	hypothetical_protein	AEA94707.1	NA	1.11955	4.3e-19	1.17099	0.227724
2135486	OG1RF_RS10335	OG1RF_12020	2134134	2135900	+	NA	hypothetical_protein	AEA94707.1	NA	1.11955	0.0393479	1.27257	0.347746
2157749	Intergenic_2101_2157631_2157796	Intergenic_2101_2157631_2157796	2157631	2157796	.	Intergenic_2101_2157631_2157796	Intergenic_2101_2157631_2157796	NA	NA	1.11955	3.39e-06	1.59352	0.672221
2157753	Intergenic_2101_2157631_2157796	Intergenic_2101_2157631_2157796	2157631	2157796	.	Intergenic_2101_2157631_2157796	Intergenic_2101_2157631_2157796	NA	NA	1.11955	0.00566879	1.2231	0.290543
2186208	OG1RF_RS10565	OG1RF_12066	2185879	2186559	+	NA	hypothetical_protein	AEA94753.1	NA	1.11955	0.036286	1.08089	0.112221
2215425	Intergenic_2154_2215187_2215471	Intergenic_2154_2215187_2215471	2215187	2215471	.	Intergenic_2154_2215187_2215471	Intergenic_2154_2215187_2215471	NA	NA	1.11955	5.63e-08	0.955219	-0.0660967
2215471	Intergenic_2154_2215187_2215471	Intergenic_2154_2215187_2215471	2215187	2215471	.	Intergenic_2154_2215187_2215471	Intergenic_2154_2215187_2215471	NA	NA	1.11955	4.31e-05	1.39439	0.479634
2215766	OG1RF_RS10715	OG1RF_12095	2215472	2216110	+	NA	CBS_domain_protein	AEA94782.1	PF00571	1.11955	1.78e-83	1.15504	0.207948
2215793	OG1RF_RS10715	OG1RF_12095	2215472	2216110	+	NA	CBS_domain_protein	AEA94782.1	PF00571	1.11955	3.56e-61	1.13108	0.177695
2215937	OG1RF_RS10715	OG1RF_12095	2215472	2216110	+	NA	CBS_domain_protein	AEA94782.1	PF00571	1.11955	1.69e-186	0.984977	-0.0218378
2228448	OG1RF_RS10775	OG1RF_12107	2227958	2228749	-	NA	hypothetical_protein	AEA94794.1	PF06161	1.11955	0.00688743	0.825092	-0.277374
2316256	OG1RF_RS11255	OG1RF_12195	2316037	2316408	-	NA	hypothetical_protein	AEA94882.1	NA					1.11955	0.00479275	2.3544	1.23536
2380698	Intergenic_2323_2380684_2380921	Intergenic_2323_2380684_2380921	2380684	2380921	.	Intergenic_2323_2380684_2380921	Intergenic_2323_2380684_2380921	NA	NA	1.11955	3.08e-25	1.0196	0.0279968
2429018	OG1RF_RS11765	OG1RF_12298	2428489	2430270	-	NA	hypothetical_protein	AEA94985.1	PF01336	1.11955	2.56e-36	0.953887	-0.0681101
2430160	OG1RF_RS11765	OG1RF_12298	2428489	2430270	-	NA	hypothetical_protein	AEA94985.1	PF01336	1.11955	2.58e-05	1.03263	0.0463196
2457085	OG1RF_RS11915	OG1RF_12326	2456718	2457503	-	NA	hypothetical_protein	AEA95013.1	NA	1.11955	8.08e-12	0.935159	-0.0967166
2457492	OG1RF_RS11915	OG1RF_12326	2456718	2457503	-	NA	hypothetical_protein	AEA95013.1	NA	1.11955	0.00105152	1.20123	0.264515
2466202	Intergenic_2402_2466001_2466243	Intergenic_2402_2466001_2466243	2466001	2466243	.	Intergenic_2402_2466001_2466243	Intergenic_2402_2466001_2466243	NA	NA					1.11955	6.56e-05	3.54886	1.82735
2472664	OG1RF_RS12010	OG1RF_12343	2471466	2475368	-	NA	hypothetical_protein	AEA95030.1	NA	1.11955	0.00538959	0.898733	-0.154036
2508731	Intergenic_2438_2508673_2508808	Intergenic_2438_2508673_2508808	2508673	2508808	.	Intergenic_2438_2508673_2508808	Intergenic_2438_2508673_2508808	NA	NA	1.11955	0.000892342	0.729681	-0.454662
2518837	Intergenic_2446_2518819_2519084	Intergenic_2446_2518819_2519084	2518819	2519084	.	Intergenic_2446_2518819_2519084	Intergenic_2446_2518819_2519084	NA	NA	1.11955	1.38e-05	1.12399	0.168633
2551274	OG1RF_RS12375	OG1RF_12417	2550628	2551494	-	NA	hypothetical_protein	AEA95104.1	NA	1.11955	0.000358111	1.50442	0.589212
2562424	Intergenic_2495_2562276_2562515	Intergenic_2495_2562276_2562515	2562276	2562515	.	Intergenic_2495_2562276_2562515	Intergenic_2495_2562276_2562515	NA	NA	1.11955	0.000187113	1.06808	0.0950197
2571990	Intergenic_2504_2571951_2572109	Intergenic_2504_2571951_2572109	2571951	2572109	.	Intergenic_2504_2571951_2572109	Intergenic_2504_2571951_2572109	NA	NA	1.11955	4.66e-06	0.506484	-0.981411
2581857	OG1RF_RS12505	OG1RF_12447	2581781	2582665	-	NA	hypothetical_protein	AEA95134.1	NA	1.11955	1.65e-25	0.877278	-0.188894	1.11955	4.13e-13	4.53225	2.18023
2581917	OG1RF_RS12505	OG1RF_12447	2581781	2582665	-	NA	hypothetical_protein	AEA95134.1	NA					1.11955	1.26e-24	1.73273	0.793047
2585412	Intergenic_2517_2585366_2585469	Intergenic_2517_2585366_2585469	2585366	2585469	.	Intergenic_2517_2585366_2585469	Intergenic_2517_2585366_2585469	NA	NA	1.11955	0.00046014	0.912476	-0.132142
2596299	Intergenic_2526_2596267_2596462	Intergenic_2526_2596267_2596462	2596267	2596462	.	Intergenic_2526_2596267_2596462	Intergenic_2526_2596267_2596462	NA	NA					1.11955	3.81e-06	1.21397	0.279731
2636374	NA	OG1RF_12497	2636287	2636430	-	NA	hypothetical_protein	AEA95184.1	NA	1.11955	0.021036	1.00828	0.0118997
2644218	OG1RF_RS12765	OG1RF_12502	2641315	2646006	-	NA	hypothetical_protein	AEA95189.1	NA	1.11955	0.0141798	0.999645	-0.000512142
2645349	OG1RF_RS12765	OG1RF_12502	2641315	2646006	-	NA	hypothetical_protein	AEA95189.1	NA	1.11955	0.0368816	0.953112	-0.0692822
2647685	OG1RF_RS12770	OG1RF_12503	2646355	2649351	-	NA	hypothetical_protein	AEA95190.1	NA	1.11955	0.0408607	0.890228	-0.167754
2648131	OG1RF_RS12770	OG1RF_12503	2646355	2649351	-	NA	hypothetical_protein	AEA95190.1	NA	1.11955	0.0089017	0.984059	-0.0231834
2650599	OG1RF_RS12775	OG1RF_12505	2649683	2653549	-	NA	hypothetical_protein	AEA95192.1	NA					1.11955	0.000113496	1.25387	0.326391
2652249	OG1RF_RS12775	OG1RF_12505	2649683	2653549	-	NA	hypothetical_protein	AEA95192.1	NA	1.11955	0.00811745	1.12313	0.167523
2692363	Intergenic_2613_2691711_2692384	Intergenic_2613_2691711_2692384	2691711	2692384	.	Intergenic_2613_2691711_2692384	Intergenic_2613_2691711_2692384	NA	NA	1.11955	0.015946	0.519239	-0.945529
2698548	OG1RF_RS13000	OG1RF_12539	2697659	2699341	-	NA	hypothetical_protein	AEA95226.1	NA					1.11955	0.00021117	1.64614	0.71909
2699893	OG1RF_RS13005	OG1RF_12540	2699509	2700198	-	NA	hypothetical_protein	AEA95227.1	PF06570	1.11955	0.00348939	0.904527	-0.144764
2732771	OG1RF_RS13160	OG1RF_12571	2732681	2733043	-	NA	hypothetical_protein	AEA95258.1	NA	1.11955	0.00134217	0.707124	-0.499966
2732884	OG1RF_RS13160	OG1RF_12571	2732681	2733043	-	NA	hypothetical_protein	AEA95258.1	NA	1.11955	3.41e-11	0.769629	-0.377766	1.11955	0.00290669	1.23225	0.30129
2732922	OG1RF_RS13160	OG1RF_12571	2732681	2733043	-	NA	hypothetical_protein	AEA95258.1	NA	1.11955	2.66e-08	0.749331	-0.416325
